# Tumour evolution as ground truth for cancer whole-genome sequencing

**DOI:** 10.64898/2026.06.09.731105

**Authors:** Lucrezia Valeriani, Giorgia Gandolfi, Elena Buscaroli, Katsiaryna Davydzenka, Giovanni Santacatterina, Alice Antonello, Azad Sadr, Virginia Anna Gazziero, Salvatore Milite, Elena Rivaroli, Anna Kabanova, Guido Sanguinetti, Alessio Ansuini, Leonardo Egidi, Stefano Cozzini, Alberto Cazzaniga, Giovanni Tonon, Trevor Graham, Andrea Sottoriva, Riccardo Bergamin, Nicola Calonaci, Alberto Casagrande, Giulio Caravagna

## Abstract

Cancer genomes are shaped by evolutionary processes that couple mutagenesis, clonal selection, chromosomal instability, spatial growth and treatment response into structured genomic patterns, yet current benchmarking strategies largely ignore this evolutionary dependency. Here, we present SCOUT, a large-scale synthetic whole-genome sequencing resource of over 200 samples, designed for systematic benchmarking of tumour genomic analysis and evolutionary inference under controlled evolutionary ground truth. Unlike conventional task-specific simulations, SCOUT models tumour evolution as a latent generative process that simultaneously shapes mutations, copy-number alterations, variant allele frequencies, mutational signatures and clonal architectures. SCOUT recapitulates key features of solid and haematological malignancies, including driver mutations, chromosomal instability, intratumour heterogeneity, spatial sampling and treatment-associated evolutionary dynamics in tumour and matched-normal longitudinal and multi-region sequencing designs. Using SCOUT, we benchmarked widely used methods for somatic variant detection, copy-number analysis, mutational signature inference and tumour evolutionary reconstruction. Across analytical tasks, performance deteriorated in low-purity, highly subclonal and structurally complex tumours, while spatial sampling bias and hypermutation generated spurious evolutionary signals that confounded tumour interpretation across multiple inference layers. Evolutionary simulations further distinguished lineage-restricted genetic bottlenecks from multi-lineage resistance dynamics associated with tumour plasticity. Tumour purity consistently exerted a stronger effect on inference accuracy than sequencing depth. Together, our results establish evolutionary ground truth as a prerequisite for reproducible benchmarking and biologically interpretable analysis of cancer whole-genome sequencing data.
