## Supplementary Table T10 for "Tumour evolution as ground truth for cancer whole-genome sequencing"

### Sheet: zenodo
zenodo id	doi	name
20386301	10.5281/zenodo.20386301	SPN07 tumourevo purity 0.6 and 0.9
20386282	10.5281/zenodo.20386282	SPN07 sarek purity 0.9
20386204	10.5281/zenodo.20386204	SCOUT normal samples
20376060	10.5281/zenodo.20376060	SPN06 purity 0.9
20376054	10.5281/zenodo.20376054	SPN05 purity 0.9
20376032	10.5281/zenodo.20376032	SPN04 purity 0.9
20376007	10.5281/zenodo.20376007	SPN03 purity 0.9
20375976	10.5281/zenodo.20375976	SPN02 purity 0.9
20375904	10.5281/zenodo.20375904	SPN01 purity 0.9
20374070	10.5281/zenodo.20374070	SPN07 sarek purity 0.6
20369500	10.5281/zenodo.20369500	SPN06 purity 0.6
20369498	10.5281/zenodo.20369498	SPN05 purity 0.6
20369494	10.5281/zenodo.20369494	SPN04 purity 0.6
20369483	10.5281/zenodo.20369483	SPN03 purity 0.6
20362893	10.5281/zenodo.20362893	SPN02 purity 0.6
20369470	10.5281/zenodo.20369470	SPN01 purity 0.6
20201843	10.5281/zenodo.20201843	SPN07 purity 0.3
20201816	10.5281/zenodo.20201816	SPN06 purity 0.3
20201784	10.5281/zenodo.20201784	SPN05 purity 0.3
20201769	10.5281/zenodo.20201769	SPN04 purity 0.3
20201729	10.5281/zenodo.20201729	SPN03 purity 0.3
20201684	10.5281/zenodo.20201684	SPN02 purity 0.3
20201559	10.5281/zenodo.20201559	SPN01 purity 0.3
18839402	10.5281/zenodo.18839402	SCOUT cohort simulated data
